# Maf1 Cooperates with Progesterone Receptor to Repress RNA Polymerase III Transcription of Select tRNAs

**DOI:** 10.1101/2024.12.16.628719

**Authors:** Jessica Finlay-Schultz, Kiran V. Paul, Benjamin Erickson, Lynsey M. Fettig, Benjamin S. Hastings, Deborah L. Johnson, David L. Bentley, Peter Kabos, Carol A. Sartorius

## Abstract

Progesterone receptors (PR) can regulate transcription by RNA Polymerase III (Pol III), which transcribes small non-coding RNAs, including all transfer RNAs (tRNAs). We have previously demonstrated that PR is associated with the Pol III complex at tRNA genes and that progestins downregulate tRNA transcripts in breast tumor models. To further elucidate the mechanism of PR-mediated regulation of Pol III, we studied the interplay between PR, the Pol III repressor Maf1, and TFIIIB, a core transcription component. ChIP-seq was performed for PR, the Pol III subunit POLR3A, the TFIIIB component Brf1, and Maf1 in breast cancer cells with or without progestin treatment. Upon progestin exposure, PR localized to approximately half of POLR3A-occupied tRNA genes, with Maf1 co-recruited to many of these PR-POLR3A sites. While progestin treatment did not significantly alter the number of tRNA genes occupied by Pol III or Brf1, Brf1 occupancy was stabilized, as indicated by increased peak amplitudes. Analysis of nascent tRNA transcription revealed a specific progestin-induced downregulation of approximately one-third of highly expressed tRNA genes. This repression was significantly reduced by Maf1 knockdown, indicating that Maf1 is necessary for PR-mediated tRNA transcription downregulation. Overall, these findings demonstrate a ligand-dependent PR-mediated repression of tRNA transcription through Maf1.
