## Supplementary Table 1 for "Maf1 Cooperates with Progesterone Receptor to Repress RNA Polymerase III Transcription of Select tRNAs"

### Sheet: Sheet1
Supplementary Table 1. Primers used for qRT-PCR and ChIP assays.
pre-tRNA qPCR, tRNA ChIP
Target tRNA	Primer name	Sequence 5' --> 3'
Arg-TCT-1-1	Arg-TCT-F	GTGGCGCAATGGATAGC
	Arg-TCT-1-1-R	CTTCCTTTGAATGCCTTCAGC
Arg-TCT-2-1	Arg-TCT-F	GTGGCGCAATGGATAGC
	Arg-TCT-2-1-R	CTTTGAATTGCTCTATTCGTCAC
Ile-TAT-2-2	Ile-TAT-F	GTGGCGCAATCGGTTAGC
	Ile-TAT-2-2-R	GCATCACTCGCACACATACTG
Met-CAT-1-1	Met-CAT-1-1-F	GCCTCGTTAGCGCAGTAG
	Met-CAT-1-1-R	CTCACGACCTTCAGATTATG
Thr-TGT-1-1	Thr-TGT-1-1-F	GGCTCTATGGCTTAGTTGGTTA
	Thr-TGT-1-1-R	GCTCTACTGGGATTCGAACC
Tyr-GTA-5-1	Tyr-GTA-5-F	CCTTCGATAGCTCAGCTGGT
	Tyr-GTA-5-1-R	GGATGTCTCCTGCTGAGGAAG
Tyr-GTA-5-3	Tyr-GTA-5-F	CCTTCGATAGCTCAGCTGGT
	Tyr-GTA-5-3-R	GGATGTCCACAAATGTTTCTACAG
Val-CAC-2-1	Val-CAC-2-1-F	GCTTCTGTAGTGTAGTGGTTATC
	Val-CAC-2-1-R	GCTTCTGCCCGGTTTCGAAC
qPCR control gene primers
	Primer name	Sequence 5' --> 3'
	Human b-actin F	GATCATTGCTCCTCCTGAGC
	Human b-actin R	ACTCCTGCTTGCTGATCCAC
