## Supplementary Table 2 for "Maf1 Cooperates with Progesterone Receptor to Repress RNA Polymerase III Transcription of Select tRNAs"

### Sheet: Summary
		Total # of genes	with R50 treatment
		for codon	PolR3A+	Brf1+	PR+	Maf1+	PR+Maf1+
Ala	AGC	26	15	12	7	3	2
Ala	CGC	4	4	4	3	0	0
Ala	TGC	8	8	8	2	3	2
Arg	ACG	7	7	5	3	4	2
Arg	CCG	4	4	2	2	2	2
Arg	CCT	5	5	4	3	3	3
Arg	TCG	6	6	4	3	2	2
Arg	TCT	6	5	5	3	2	2
Asn	GTT	25	16	13	19	7	7
Asp	GTC	13	13	8	4	4	2
Cys	GCA	29	17	11	11	1	1
Gln	CTG	13	9	8	6	2	2
Gln	TTG	6	5	5	3	1	1
Gln	CTC	8	8	8	3	2	2
Glu	TTC	8	6	5	3	3	2
Gly	CCC	5	4	4	1	1	0
Gly	GCC	14	13	11	7	4	3
Gly	TCC	9	7	4	2	3	2
His	GTG	9	9	6	5	4	3
Ile	AAT	15	9	9	5	4	4
Ile	GAT	3	0	0	0	0	0
Ile	TAT	5	4	4	3	2	2
iMet	CAT	9	9	9	2	4	2
Leu	AAG	9	5	4	3	2	1
Leu	CAA	6	5	3	4	1	1
Leu	CAG	9	9	4	3	2	1
Leu	TAA	4	4	4	2	0	0
Leu	TAG	3	3	3	2	1	1
Lys	CTT	15	10	9	7	2	1
Lys	TTT	12	11	11	5	3	3
Met	CAT	11	10	10	4	2	1
Phe	GAA	10	8	7	2	3	2
Pro	AGG	9	9	9	3	2	2
Pro	CGG	4	4	3	2	2	2
Pro	TGG	7	7	6	3	2	1
SeC	TCA	1	1	1	1	0	0
Ser	AGA	9	9	8	3	2	2
Ser	CGA	4	3	4	3	3	3
Ser	GCT	8	8	8	5	2	1
Ser	TGA	4	4	3	1	2	1
Thr	AGT	9	9	9	1	2	1
Thr	CGT	5	5	5	3	2	2
Thr	TGT	6	6	6	3	1	1
Trp	CCA	7	6	5	3	1	0
Tyr	GTA	13	10	8	6	3	3
Val	AAC	10	9	7	5	3	2
Val	CAC	13	12	12	4	2	1
Val	TAC	5	5	4	2	1	1
